# Wireless recording from unrestrained monkeys reveals motor goal encoding beyond immediate reach in frontoparietal cortex

**DOI:** 10.1101/305334

**Authors:** Michael Berger, Naubahar S. Agha, Alexander Gail

**Affiliations:** Cognitive Neuroscience Laboratory, German Primate Center – Leibniz-Institute for Primate Research, Goettingen, Germany; Faculty of Biology and Psychology, University of Goettingen, Goettingen, Germany; Leibniz-ScienceCampus Primate Cognition, Goettingen, Germany; Bernstein Center for Computational Neuroscience, Goettingen, Germany

## Abstract

System neuroscience of motor cognition regarding the space beyond immediate reach mandates free, yet experimentally controlled movements. We present an experimental environment (Reach Cage) and a versatile visuo-haptic interaction system (*MaCaQuE*) for investigating goal-directed whole-body movements of unrestrained monkeys. Two rhesus monkeys conducted instructed walk-and-reach movements towards targets flexibly positioned in the cage. We tracked 3D multi-joint arm and head movements using markerless motion capture. Movements show small trial-to-trial variability despite being unrestrained. We wirelessly recorded 192 broad-band neural signals from three cortical sensorimotor areas simultaneously. Single unit activity is selective for different reach and walk-and-reach movements. Walk-and-reach targets could be decoded from premotor and parietal but not motor cortical activity during movement planning. The Reach Cage allows systems-level sensorimotor neuroscience studies with full-body movements in a configurable 3D spatial setting with unrestrained monkeys. We conclude that the primate frontoparietal network encodes reach goals beyond immediate reach during movement planning.
