## Supplementary file 1 for "Wireless recording from unrestrained monkeys reveals motor goal encoding beyond immediate reach in frontoparietal cortex"

### Sheet: Tabelle1
Article	Monkey species	Instructed movements	Planning	Timing control	Multiple targets	Behavior	Behavioral recording	Neural recording
Reach Cage	Rhesus	Memory-guided walk-and-reach	yes	yes	yes	Sensorimotor task	Video: 3D position	192 chan wireless
(Ludvig et al. 2004)	Squirrel	Move to feeder	no	no	yes	Foraging task	Video: 2D position	17 chan tethered
(Jackson et al. 2006)	Rhesus	none	no	no	no	Free	EMG	12 chan datalogger
(Hage and Jurgens 2006)	Squirrel	none	no	no	no	Vocalization, Mastication	Microphone	2 chan wireless
(Chestek et al. 2009)	Rhesus	Move to food	no	no	no	Reaching	Video: events	96 chan wireless
(Roy and Wang 2012)	Marmoset	none	no	no	no	Vocalization	Microphone	16 chan wireless
(Foster et al. 2014)	Rhesus	none	no	no	no	Treadmill walking	Video: 3D position	96 chan wireless
(Yin et al. 2014)	Rhesus	none	no	no	no	Treadmill walking, sleep	EMG, Video: 3D position	96 chan wireless
(Schwarz et al. 2014)	Rhesus	Move to food	no	no	no	Free, treadmill walking	Video: events	512 chan wireless (spikes)
(Fernandez-Leon et al. 2015)	Rhesus	Move to food	no	no	no	Reaching	Video: 2D position	96 chan wireless
(Capogrosso et al. 2016)	Rhesus	Move to food	no	no	yes	Treadmill & corridor walking	EMG, Video: 3D position	96 chan wireless
(Nummela et al. 2017)	Marmoset	none	no	no	no	Vocalization	Microphone	16 chan tethered
(Zhou et al. 2019)	Rhesus	none	no	no	no	Sleep	NA	128 chan wireless
(Hazama and Tamura 2019)	Japanese	Move to feeder	No	no	yes	Corridor walking	Video: 2D position	4 chan tethered
(Courellis et al. 2019)	Marmoset	none	No	no	no	Corridor walking	Video: 2D position	64 chan tethered
(Talakoub et al. 2019)	Rhesus	None	No	no	No	Free	Video: categories	128 chan wireless
(Shahidi et al. 2019)	Rhesus	Move to feeder	No	No	yes	Foraging task	Video: 2D position	96 chan wireless
