## Supplementary material for "Wireless recording from unrestrained monkeys reveals motor goal encoding beyond immediate reach in frontoparietal cortex": Figure 4 - source data 1

### Sheet: Tabelle1
All trials	SumSq	df	Singular	MeanSq	F	p
Distance	0	1	0	0.001	0.34	0.5616
Position	0.04	3	0	0.014	3.48	0.0153 *
Distance x Position	0.06	3	0	0.019	4.81	0.0024 *
Error	10.55	2657	0	0.004
Total	10.65	2664	0
