## Supplementary material for "Wireless recording from unrestrained monkeys reveals motor goal encoding beyond immediate reach in frontoparietal cortex": Figure 5 - source data 1

### Sheet: Tabelle1
Monkey	Area	Period	Distance	Increase [% points]	t	DF	p
K	M1	memory	near	13.5	1.72	19	0.051
K	M1	memory	far	5	0.64	19	0.27
K	M1	movement	near	40.75	7.37	19	< 0.001 *
K	M1	movement	far	1.5	0.19	19	0.43
K	PMd	memory	near	43.5	7.71	19	< 0.001 *
K	PMd	memory	far	38	6.12	19	< 0.001 *
K	PMd	movement	near	52	11.28	19	< 0.001 *
K	PMd	movement	far	39.25	9.01	19	< 0.001 *
K	PRR	memory	near	28.75	5.15	19	< 0.001 *
K	PRR	memory	far	29.5	4.12	19	< 0.001 *
K	PRR	movement	near	46.5	8.12	19	< 0.001 *
K	PRR	movement	far	43.25	11.01	19	< 0.001 *
L	M1	memory	near	18.75	2.97	19	0.004 *
L	M1	memory	far	-3.93	-0.63	19	0.73
L	M1	movement	near	36.96	6.55	19	< 0.001 *
L	M1	movement	far	12.95	2.65	19	0.008
L	PMd	memory	near	55.98	11.96	19	< 0.001 *
L	PMd	memory	far	24.64	4.89	19	< 0.001 *
L	PMd	movement	near	55.98	11.96	19	< 0.001 *
L	PMd	movement	far	36.61	6.05	19	< 0.001 *
L	PRR	memory	near	41.34	9.04	19	< 0.001 *
L	PRR	memory	far	32.41	5.98	19	< 0.001 *
L	PRR	movement	near	46.34	12.64	19	< 0.001 *
L	PRR	movement	far	37.5	9.77	19	< 0.001 *
