## Supplementary material for "Wireless recording from unrestrained monkeys reveals motor goal encoding beyond immediate reach in frontoparietal cortex": Figure 5 - source data 2

### Sheet: Tabelle1
Monkey	Area	Period	Abs diff [% points]	t	DF	p
K	M1	memory	2.92	-0.32	38	0.749
K	M1	movement	17.08	2.34	38	0.025
K	PMd	memory	7.5	0.97	38	0.337
K	PMd	movement	15.83	-2.41	38	0.021
K	PRR	memory	4.58	0.55	38	0.582
K	PRR	movement	5.83	-1.14	38	0.261
L	M1	memory	1.67	-0.17	38	0.868
L	M1	movement	2.5	0.46	38	0.652
L	PMd	memory	5	0.61	38	0.546
L	PMd	movement	7.08	-0.69	38	0.494
L	PRR	memory	1.25	-0.15	38	0.879
L	PRR	movement	3.33	0.41	38	0.681
